# An fMRI meta-analysis of the role of the striatum in everyday-life vs laboratory-developed habits

**DOI:** 10.1101/2021.07.02.450904

**Authors:** Pasqualina Guida, Mario Michiels, Peter Redgrave, David Luque, Ignacio Obeso

## Abstract

The dorsolateral striatum plays a critical role in the acquisition and expression of stimulus-response habits that are learned in experimental laboratories. Here, we use meta-analytic procedures to contrast the neural circuits activated by laboratory-acquired habits with those activated by stimulus-response behaviours acquired in everyday-life. We confirmed that newly learned habits rely more on the anterior putamen with activation extending into caudate and nucleus accumbens. Motor and associative components of everyday-life habits were identified. We found that motor-dominant stimulus-response associations developed outside the laboratory primarily engaged posterior dorsal putamen, supplementary motor area (SMA) and cerebellum. Importantly, associative components were also represented in the posterior putamen. Thus, common neural representations for both naturalistic and laboratory-based habits were found in the left posterior and right anterior putamen. These findings suggest a partial common striatal substrate for habitual actions that are performed predominantly by stimulus-response associations represented in the posterior striatum. The overlapping neural substrates for laboratory and everyday-life habits supports the use of both methods for the analysis of habitual behaviour.
