## Supplementary material for "An fMRI meta-analysis of the role of the striatum in everyday-life vs laboratory-developed habits": Table S3

Cluster	Number of studies contributing to this cluster	Total number of studies	Studies contributing to cluster
left_caudate	34	57	['Buchsbaum 2005_mni_converted', 'Erhard_2014', 'Scharam_Christensen_M_2007', 'Gould_2018_mni_converted', 'Karimpoor_2018', 'Cheema 2018', 'Carreiras 2007', 'Martín_M_2016', 'Potgieser_2015', 'Beeson_2003', 'uchiyama2003', 'HuXing-yue_2006_mni_converted', 'Graydon__2004', 'Katanoda_2001', 'Jeremy W_N_2014', 'hsieh__2009', 'Vannest 2012_mni_converted', 'Hsu 2015', 'Callan AM__2009', 'Peters_S_201…
right_caudate	29	57	['Sauvagea _C_2013_', 'Gould_2018_mni_converted', 'Karimpoor_2018', 'Carreiras 2007', 'Potgieser_2015', 'uchiyama2003', 'Martinez_M_2014', 'HuXing-yue_2006_mni_converted', 'Graydon__2004', 'hsieh__2009', 'Hsu 2015', 'Callan AM__2009', 'Peters_S_2019', 'Bisio_2017', 'Choi 2017', 'Binder 2006', 'Marchal_2019', 'Jonathan_P_Trinastic_2010_mni_converted', 'Yarkoni 2008_mni_converted', 'Alalli_G_2019',…
left_putamen	46	57	['Erhard_2014', 'Lukas_J_2014', 'Scharam_Christensen_M_2007', 'Gould_2018_mni_converted', 'Karimpoor_2018', 'Swett_2010_mni_converted', 'Cheema 2018', 'Carreiras 2007', 'Nakamura_2002', 'Martín_M_2016', 'Oberhuber 2016', 'Ciccarelli_O_2005', 'Longcamp_2014', 'Horovitz_2013', 'Potgieser_2015', 'Beeson_2003', 'uchiyama2003', 'Martinez_M_2014', 'HuXing-yue_2006_mni_converted', 'Graydon__2004', 'Kat…
right_putamen	38	57	['Sauvagea _C_2013_', 'Lukas_J_2014', 'Scharam_Christensen_M_2007', 'Gould_2018_mni_converted', 'Karimpoor_2018', 'Swett_2010_mni_converted', 'Carreiras 2007', 'Oberhuber 2016', 'Ciccarelli_O_2005', 'Potgieser_2015', 'uchiyama2003', 'Martinez_M_2014', 'HuXing-yue_2006_mni_converted', 'Graydon__2004', 'Jeremy W_N_2014', 'hsieh__2009', 'Hsu 2015', 'Callan AM__2009', 'Bisio_2017', 'Mechelli 2003', '…
left_thalamus	40	57	['Sauvagea _C_2013_', 'Buchsbaum 2005_mni_converted', 'Erhard_2014', 'Lukas_J_2014', 'Scharam_Christensen_M_2007', 'Gould_2018_mni_converted', 'Karimpoor_2018', 'Swett_2010_mni_converted', 'Carreiras 2007', 'Nakamura_2002', 'Martín_M_2016', 'Oberhuber 2016', 'Longcamp_2014', 'Horovitz_2013', 'Potgieser_2015', 'uchiyama2003', 'Martinez_M_2014', 'HuXing-yue_2006_mni_converted', 'Graydon__2004', 'K…
right_thalamus	29	57	['Sauvagea _C_2013_', 'Lukas_J_2014', 'Karimpoor_2018', 'Swett_2010_mni_converted', 'Martín_M_2016', 'Oberhuber 2016', 'Potgieser_2015', 'uchiyama2003', 'Graydon__2004', 'Jeremy W_N_2014', 'hsieh__2009', 'Hsu 2015', 'Bisio_2017', 'Jeanvoine_2022', 'Choi 2017', 'Binder 2006', 'Marchal_2019', 'Alalli_G_2019', 'Cummine 2016_reading_words_rest', 'Vigneau 2005', 'Bookheimer 1995_mni_converted', 'uchi…
left_insula	41	57	['Sauvagea _C_2013_', 'Erhard_2014', 'Lukas_J_2014', 'Scharam_Christensen_M_2007', 'Gould_2018_mni_converted', 'Karimpoor_2018', 'Cheema 2018', 'Carreiras 2007', 'Nakamura_2002', 'Oberhuber 2016', 'Ciccarelli_O_2005', 'Longcamp_2014', 'Beeson_2003', 'uchiyama2003', 'Martinez_M_2014', 'HuXing-yue_2006_mni_converted', 'Graydon__2004', 'Jeremy W_N_2014', 'Segal_2011', 'hsieh__2009', 'Vannest 2012_mn…
right_insula	36	57	['Sauvagea _C_2013_', 'Lukas_J_2014', 'Scharam_Christensen_M_2007', 'Gould_2018_mni_converted', 'Karimpoor_2018', 'Swett_2010_mni_converted', 'Carreiras 2007', 'Nakamura_2002', 'Martín_M_2016', 'Oberhuber 2016', 'Ciccarelli_O_2005', 'Beeson_2003', 'uchiyama2003', 'Martinez_M_2014', 'Graydon__2004', 'Jeremy W_N_2014', 'hsieh__2009', 'Vannest 2012_mni_converted', 'Hsu 2015', 'Callan AM__2009', 'Bi…
left_pallidum	39	57	['Sauvagea _C_2013_', 'Erhard_2014', 'Lukas_J_2014', 'Scharam_Christensen_M_2007', 'Gould_2018_mni_converted', 'Karimpoor_2018', 'Swett_2010_mni_converted', 'Cheema 2018', 'Carreiras 2007', 'Nakamura_2002', 'Martín_M_2016', 'Oberhuber 2016', 'Ciccarelli_O_2005', 'Longcamp_2014', 'Horovitz_2013', 'Potgieser_2015', 'Beeson_2003', 'uchiyama2003', 'Martinez_M_2014', 'HuXing-yue_2006_mni_converted', …
right_pallidum	34	57	['Sauvagea _C_2013_', 'Lukas_J_2014', 'Scharam_Christensen_M_2007', 'Gould_2018_mni_converted', 'Karimpoor_2018', 'Swett_2010_mni_converted', 'Carreiras 2007', 'Martín_M_2016', 'Oberhuber 2016', 'Ciccarelli_O_2005', 'Potgieser_2015', 'uchiyama2003', 'Martinez_M_2014', 'Graydon__2004', 'Jeremy W_N_2014', 'hsieh__2009', 'Hsu 2015', 'Bisio_2017', 'Mechelli 2003', 'Jeanvoine_2022', 'Choi 2017', 'Bin…
left_juxtapositional_lobule_cortex	29	57	['Sauvagea _C_2013_', 'Lukas_J_2014', 'Scharam_Christensen_M_2007', 'Gould_2018_mni_converted', 'Karimpoor_2018', 'Swett_2010_mni_converted', 'Carreiras 2007', 'Nakamura_2002', 'Oberhuber 2016', 'Potgieser_2015', 'Beeson_2003', 'uchiyama2003', 'HuXing-yue_2006_mni_converted', 'Graydon__2004', 'Katanoda_2001', 'Jeremy W_N_2014', 'Segal_2011', 'hsieh__2009', 'Hsu 2015', 'Bisio_2017', 'Binder 2006',…
right_juxtapositional_lobule_cortex	29	57	['Sauvagea _C_2013_', 'Lukas_J_2014', 'Scharam_Christensen_M_2007', 'Gould_2018_mni_converted', 'Karimpoor_2018', 'Carreiras 2007', 'Nakamura_2002', 'Oberhuber 2016', 'Potgieser_2015', 'Beeson_2003', 'uchiyama2003', 'HuXing-yue_2006_mni_converted', 'Graydon__2004', 'Jeremy W_N_2014', 'Segal_2011', 'hsieh__2009', 'Hsu 2015', 'Callan AM__2009', 'Binder 2006', 'Jonathan_P_Trinastic_2010_mni_converte…
left_paracingulate_gyrus	29	57	['Sauvagea _C_2013_', 'Erhard_2014', 'Gould_2018_mni_converted', 'Karimpoor_2018', 'Carreiras 2007', 'Nakamura_2002', 'Martín_M_2016', 'Oberhuber 2016', 'Potgieser_2015', 'Beeson_2003', 'Martinez_M_2014', 'HuXing-yue_2006_mni_converted', 'Graydon__2004', 'Katanoda_2001', 'hsieh__2009', 'Vannest 2012_mni_converted', 'Hsu 2015', 'Callan AM__2009', 'Peters_S_2019', 'Binder 2006', 'Yarkoni 2008_mni_…
right_paracingulate_gyrus	28	57	['Sauvagea _C_2013_', 'Erhard_2014', 'Gould_2018_mni_converted', 'Karimpoor_2018', 'Carreiras 2007', 'Nakamura_2002', 'Martín_M_2016', 'Oberhuber 2016', 'Potgieser_2015', 'Beeson_2003', 'HuXing-yue_2006_mni_converted', 'Graydon__2004', 'Jeremy W_N_2014', 'Vannest 2012_mni_converted', 'Hsu 2015', 'Peters_S_2019', 'Binder 2006', 'Jonathan_P_Trinastic_2010_mni_converted', 'Yarkoni 2008_mni_converte…
left_precentral_gyrus	43	57	['Sauvagea _C_2013_', 'Buchsbaum 2005_mni_converted', 'Erhard_2014', 'Lukas_J_2014', 'Scharam_Christensen_M_2007', 'Gould_2018_mni_converted', 'Karimpoor_2018', 'Swett_2010_mni_converted', 'Carreiras 2007', 'Nakamura_2002', 'Oberhuber 2016', 'Ciccarelli_O_2005', 'Longcamp_2014', 'Horovitz_2013', 'Potgieser_2015', 'Beeson_2003', 'uchiyama2003', 'Martinez_M_2014', 'Graydon__2004', 'Katanoda_2001', …
right_precentral_gyrus	41	57	['Sauvagea _C_2013_', 'Buchsbaum 2005_mni_converted', 'Erhard_2014', 'Lukas_J_2014', 'Scharam_Christensen_M_2007', 'Gould_2018_mni_converted', 'Karimpoor_2018', 'Swett_2010_mni_converted', 'Nakamura_2002', 'Martín_M_2016', 'Oberhuber 2016', 'Ciccarelli_O_2005', 'Potgieser_2015', 'Beeson_2003', 'uchiyama2003', 'Martinez_M_2014', 'Graydon__2004', 'Katanoda_2001', 'Jeremy W_N_2014', 'Segal_2011', '…
left_central_opercular_cortex	32	57	['Sauvagea _C_2013_', 'Buchsbaum 2005_mni_converted', 'Lukas_J_2014', 'Scharam_Christensen_M_2007', 'Gould_2018_mni_converted', 'Karimpoor_2018', 'Carreiras 2007', 'Nakamura_2002', 'Oberhuber 2016', 'Ciccarelli_O_2005', 'Longcamp_2014', 'uchiyama2003', 'Martinez_M_2014', 'HuXing-yue_2006_mni_converted', 'Jeremy W_N_2014', 'Segal_2011', 'hsieh__2009', 'Vannest 2012_mni_converted', 'Callan AM__2009…
right_central_opercular_cortex	27	57	['Sauvagea _C_2013_', 'Lukas_J_2014', 'Scharam_Christensen_M_2007', 'Gould_2018_mni_converted', 'Karimpoor_2018', 'Nakamura_2002', 'Martín_M_2016', 'Ciccarelli_O_2005', 'Longcamp_2014', 'uchiyama2003', 'Martinez_M_2014', 'Jeremy W_N_2014', 'hsieh__2009', 'Vannest 2012_mni_converted', 'Choi 2017', 'Binder 2006', 'Jonathan_P_Trinastic_2010_mni_converted', 'Yarkoni 2008_mni_converted', 'Cummine 201…
left_inferior_frontal_gyrus_pars_opercularis	28	57	['Sauvagea _C_2013_', 'Buchsbaum 2005_mni_converted', 'Erhard_2014', 'Lukas_J_2014', 'Scharam_Christensen_M_2007', 'Karimpoor_2018', 'Carreiras 2007', 'Nakamura_2002', 'Ciccarelli_O_2005', 'Potgieser_2015', 'Beeson_2003', 'uchiyama2003', 'Martinez_M_2014', 'Graydon__2004', 'Segal_2011', 'Hsu 2015', 'Callan AM__2009', 'Bisio_2017', 'Choi 2017', 'Jonathan_P_Trinastic_2010_mni_converted', 'Cummine 2…
right_inferior_frontal_gyrus_pars_opercularis	29	57	['Sauvagea _C_2013_', 'Buchsbaum 2005_mni_converted', 'Erhard_2014', 'Lukas_J_2014', 'Scharam_Christensen_M_2007', 'Karimpoor_2018', 'Nakamura_2002', 'Martín_M_2016', 'Ciccarelli_O_2005', 'Potgieser_2015', 'uchiyama2003', 'Martinez_M_2014', 'Graydon__2004', 'Jeremy W_N_2014', 'hsieh__2009', 'Hsu 2015', 'Bisio_2017', 'Choi 2017', 'Jonathan_P_Trinastic_2010_mni_converted', 'Yarkoni 2008_mni_conver…
left_temporal_pole	13	57	['Sauvagea _C_2013_', 'Erhard_2014', 'Scharam_Christensen_M_2007', 'Karimpoor_2018', 'Carreiras 2007', 'Ciccarelli_O_2005', 'Potgieser_2015', 'Martinez_M_2014', 'Hsu 2015', 'Callan AM__2009', 'Seghier 2008', 'Meschyan 2006_mni_converted', 'Church 2008']
right_temporal_pole	16	57	['Sauvagea _C_2013_', 'Scharam_Christensen_M_2007', 'Martín_M_2016', 'Ciccarelli_O_2005', 'Graydon__2004', 'Jeremy W_N_2014', 'Hsu 2015', 'Callan AM__2009', 'Choi 2017', 'Jonathan_P_Trinastic_2010_mni_converted', 'Yarkoni 2008_mni_converted', 'Cummine 2016_reading_words_rest', 'la fougére_C_2010-1', 'Chung__2014', 'Rueckl 2015', 'Church 2008']
left_planum_polare	23	57	['Sauvagea _C_2013_', 'Lukas_J_2014', 'Scharam_Christensen_M_2007', 'Gould_2018_mni_converted', 'Karimpoor_2018', 'Carreiras 2007', 'Oberhuber 2016', 'Ciccarelli_O_2005', 'Longcamp_2014', 'uchiyama2003', 'Martinez_M_2014', 'Graydon__2004', 'hsieh__2009', 'Callan AM__2009', 'Choi 2017', 'Moore 1999', 'Cummine 2016_reading_words_rest', 'Bookheimer 1995_mni_converted', 'Spiers Maguire 2007', 'Rueckl…
right_planum_polare	23	57	['Lukas_J_2014', 'Scharam_Christensen_M_2007', 'Gould_2018_mni_converted', 'Karimpoor_2018', 'Nakamura_2002', 'Martín_M_2016', 'Ciccarelli_O_2005', 'Longcamp_2014', 'Graydon__2004', 'Jeremy W_N_2014', 'hsieh__2009', 'Hsu 2015', 'Callan AM__2009', 'Jeanvoine_2022', 'Choi 2017', 'Jonathan_P_Trinastic_2010_mni_converted', 'Yarkoni 2008_mni_converted', 'Cummine 2016_reading_words_rest', 'Bookheimer …
left_superior_frontal_gyrus	29	57	['Sauvagea _C_2013_', 'Erhard_2014', 'Lukas_J_2014', 'Gould_2018_mni_converted', 'Karimpoor_2018', 'Carreiras 2007', 'Nakamura_2002', 'Oberhuber 2016', 'Longcamp_2014', 'Potgieser_2015', 'Beeson_2003', 'uchiyama2003', 'Graydon__2004', 'Katanoda_2001', 'hsieh__2009', 'Vannest 2012_mni_converted', 'Hsu 2015', 'Callan AM__2009', 'Bisio_2017', 'Choi 2017', 'Binder 2006', 'Jonathan_P_Trinastic_2010_mn…
right_superior_frontal_gyrus	29	57	['Sauvagea _C_2013_', 'Gould_2018_mni_converted', 'Karimpoor_2018', 'Swett_2010_mni_converted', 'Carreiras 2007', 'Oberhuber 2016', 'Potgieser_2015', 'Beeson_2003', 'Martinez_M_2014', 'HuXing-yue_2006_mni_converted', 'Graydon__2004', 'Jeremy W_N_2014', 'hsieh__2009', 'Vannest 2012_mni_converted', 'Hsu 2015', 'Callan AM__2009', 'Peters_S_2019', 'Mechelli 2003', 'Binder 2006', 'Jonathan_P_Trinastic…
left_middle_frontal_gyrus	27	57	['Sauvagea _C_2013_', 'Buchsbaum 2005_mni_converted', 'Erhard_2014', 'Gould_2018_mni_converted', 'Karimpoor_2018', 'Carreiras 2007', 'Nakamura_2002', 'Oberhuber 2016', 'Longcamp_2014', 'Potgieser_2015', 'Beeson_2003', 'Graydon__2004', 'Katanoda_2001', 'Segal_2011', 'hsieh__2009', 'Vannest 2012_mni_converted', 'Hsu 2015', 'Callan AM__2009', 'Bisio_2017', 'Choi 2017', 'Binder 2006', 'Cummine 2016_r…
right_middle_frontal_gyrus	26	57	['Sauvagea _C_2013_', 'Buchsbaum 2005_mni_converted', 'Erhard_2014', 'Karimpoor_2018', 'Nakamura_2002', 'Potgieser_2015', 'Beeson_2003', 'Martinez_M_2014', 'HuXing-yue_2006_mni_converted', 'Graydon__2004', 'hsieh__2009', 'Vannest 2012_mni_converted', 'Hsu 2015', 'Bisio_2017', 'Mechelli 2003', 'Choi 2017', 'Jonathan_P_Trinastic_2010_mni_converted', 'Yarkoni 2008_mni_converted', 'Cummine 2016_readi…
left_accumbens	7	57	['Cheema 2018', 'Martín_M_2016', 'Beeson_2003', 'Graydon__2004', 'Katanoda_2001', 'Marchal_2019', 'Chung__2014']
right_accumbens	11	57	['Sauvagea _C_2013_', 'Karimpoor_2018', 'Martín_M_2016', 'Potgieser_2015', 'HuXing-yue_2006_mni_converted', 'Choi 2017', 'Marchal_2019', 'Jonathan_P_Trinastic_2010_mni_converted', 'Yarkoni 2008_mni_converted', 'Chein 2011', 'Spiers Maguire 2007']
left_frontal_operculum_cortex	24	57	['Sauvagea _C_2013_', 'Buchsbaum 2005_mni_converted', 'Erhard_2014', 'Scharam_Christensen_M_2007', 'Gould_2018_mni_converted', 'Carreiras 2007', 'Ciccarelli_O_2005', 'Potgieser_2015', 'Beeson_2003', 'Martinez_M_2014', 'HuXing-yue_2006_mni_converted', 'Jeremy W_N_2014', 'hsieh__2009', 'Hsu 2015', 'Callan AM__2009', 'Bisio_2017', 'Choi 2017', 'Jonathan_P_Trinastic_2010_mni_converted', 'Cummine 2016…
right_frontal_operculum_cortex	24	57	['Lukas_J_2014', 'Scharam_Christensen_M_2007', 'Gould_2018_mni_converted', 'Carreiras 2007', 'Martín_M_2016', 'Ciccarelli_O_2005', 'Potgieser_2015', 'Beeson_2003', 'uchiyama2003', 'Martinez_M_2014', 'Graydon__2004', 'Jeremy W_N_2014', 'hsieh__2009', 'Choi 2017', 'Jonathan_P_Trinastic_2010_mni_converted', 'Yarkoni 2008_mni_converted', 'Cummine 2016_reading_words_rest', 'Vigneau 2005', 'Bookheimer…
left_frontal_orbital_cortex	20	57	['Sauvagea _C_2013_', 'Buchsbaum 2005_mni_converted', 'Erhard_2014', 'Karimpoor_2018', 'Swett_2010_mni_converted', 'Carreiras 2007', 'Beeson_2003', 'Martinez_M_2014', 'Graydon__2004', 'Jeremy W_N_2014', 'hsieh__2009', 'Hsu 2015', 'Callan AM__2009', 'Choi 2017', 'Jonathan_P_Trinastic_2010_mni_converted', 'Vigneau 2005', 'Bookheimer 1995_mni_converted', 'Chein 2011', 'Yang_2018', 'Seghier 2008']
right_frontal_orbital_cortex	15	57	['Karimpoor_2018', 'Swett_2010_mni_converted', 'Carreiras 2007', 'Beeson_2003', 'Graydon__2004', 'Hsu 2015', 'Callan AM__2009', 'Choi 2017', 'Jonathan_P_Trinastic_2010_mni_converted', 'Yarkoni 2008_mni_converted', 'Cummine 2016_reading_words_rest', 'Vigneau 2005', 'la fougére_C_2010-1', 'Chein 2011', 'Yang_2018']
