## Supplementary material for "An fMRI meta-analysis of the role of the striatum in everyday-life vs laboratory-developed habits": Table S4

Cluster	Number of studies contributing to this cluster	Total number of studies	Studies
left_caudate	17	38	['Eryilmaz H__2017__Incongruent vs standard CUE', 'Glascher__2010__RPE', 'Anggraini_2018_model_free', 'Liljeholm__2012__Disjunction test for activity that decreased in the R-O but not the C-R', 'Soares JM__2012__Stress VS control', 'Aron AR__2006__Task > control (perceptual-motor)', 'Gottfried__2003__Outcome_devaluation', 'Steele CJ__2010__Late training (day 5) VS early training (day 2)', 'Celone…
right_caudate	17	38	['Eryilmaz H__2017__Incongruent vs standard CUE', 'Liljeholm__2012__Disjunction test for activity that decreased in the R-O but not the C-R', 'Forstmann__2008__speed_vs_accuracy_mni_converted', 'Fernández-Seara MA__2009__Late learning vs early', 'Aron AR__2006__Task > control (perceptual-motor)', 'Lee SW__2014__Reward prediction error signal', 'Poldrack RA__1999_Task vs control, Activations', 'Et…
left_putamen	25	38	['Eryilmaz H__2017__Incongruent vs standard CUE', 'Glascher__2010__RPE', 'Liljeholm__2012__Disjunction test for activity that decreased in the R-O but not the C-R', 'Soares JM__2012__Stress VS control', 'Fernández-Seara MA__2009__Late learning vs early', 'Aron AR__2006__Task > control (perceptual-motor)', 'Gottfried__2003__Outcome_devaluation', 'Watson P__2018__Slips-of-action trials VS respond-v…
right_putamen	20	38	['Eryilmaz H__2017__Incongruent vs standard CUE', 'Lehéricy S__2005__Modulation by task experience', 'Liljeholm__2012__Disjunction test for activity that decreased in the R-O but not the C-R', 'Forstmann__2008__speed_vs_accuracy_mni_converted', 'Fernández-Seara MA__2009__Late learning vs early', 'Aron AR__2006__Task > control (perceptual-motor)', 'Watson P__2018__Slips-of-action trials VS respond…
left_thalamus	19	38	['Eryilmaz H__2017__Incongruent vs standard CUE', 'Glascher__2010__RPE', 'Lehéricy S__2005__Modulation by task experience', 'Liljeholm__2012__Disjunction test for activity that decreased in the R-O but not the C-R', 'Fernández-Seara MA__2009__Late learning vs early', 'Aron AR__2006__Task > control (perceptual-motor)', 'Steele CJ__2010__Late training (day 5) VS early training (day 2)', 'Celone KA_…
right_thalamus	19	38	['Eryilmaz H__2017__Incongruent vs standard CUE', 'Liljeholm__2012__Disjunction test for activity that decreased in the R-O but not the C-R', 'Forstmann__2008__speed_vs_accuracy_mni_converted', 'Fernández-Seara MA__2009__Late learning vs early', 'Aron AR__2006__Task > control (perceptual-motor)', 'Steele CJ__2010__Late training (day 5) VS early training (day 2)', 'Lee SW__2014__Reward prediction …
left_insula	18	38	['Eryilmaz H__2017__Incongruent vs standard CUE', 'Anggraini_2018_model_free', 'Liljeholm__2012__Disjunction test for activity that decreased in the R-O but not the C-R', 'Soares JM__2012__Stress VS control', 'Fernández-Seara MA__2009__Late learning vs early', 'Aron AR__2006__Task > control (perceptual-motor)', 'Watson P__2018__Slips-of-action trials VS respond-valuable', 'Steele CJ__2010__Late t…
right_insula	16	38	['Eryilmaz H__2017__Incongruent vs standard CUE', 'Lehéricy S__2005__Modulation by task experience', 'Aron AR__2006__Task > control (perceptual-motor)', 'Gottfried__2003__Outcome_devaluation', 'Watson P__2018__Slips-of-action trials VS respond-valuable', 'Celone KA__2011__Task > control (perceptual-motor)', 'Lee SW__2014__Reward prediction error signal', 'Poldrack RA__2001__task001_cope04_pos_vs_…
left_pallidum	18	38	['Eryilmaz H__2017__Incongruent vs standard CUE', 'Glascher__2010__RPE', 'Fernández-Seara MA__2009__Late learning vs early', 'Aron AR__2006__Task > control (perceptual-motor)', 'Gottfried__2003__Outcome_devaluation', 'Steele CJ__2010__Late training (day 5) VS early training (day 2)', 'Celone KA__2011__Task > control (perceptual-motor)', 'Doll BB__2015__Correlates of model-free prediction errors s…
right_pallidum	17	38	['Eryilmaz H__2017__Incongruent vs standard CUE', 'Lehéricy S__2005__Modulation by task experience', 'Liljeholm__2012__Disjunction test for activity that decreased in the R-O but not the C-R', 'Forstmann__2008__speed_vs_accuracy_mni_converted', 'Fernández-Seara MA__2009__Late learning vs early', 'Aron AR__2006__Task > control (perceptual-motor)', 'Lee SW__2014__Reward prediction error signal', 'P…
left_juxtapositional_lobule_cortex	8	38	['Liljeholm__2012__Disjunction test for activity that decreased in the R-O but not the C-R', 'Forstmann__2008__speed_vs_accuracy_mni_converted', 'Soares JM__2012__Stress VS control', 'Fernández-Seara MA__2009__Late learning vs early', 'Gottfried__2003__Outcome_devaluation', 'Aron AR__2004__Stimulus VS Positive Feedback', 'Fermin AS__2016_S3-S1&S2', 'Zwosta K__2018__Decrease Reward and No reward']
right_juxtapositional_lobule_cortex	7	38	['Anggraini_2018_model_free', 'Forstmann__2008__speed_vs_accuracy_mni_converted', 'Soares JM__2012__Stress VS control', 'Fernández-Seara MA__2009__Late learning vs early', 'Gottfried__2003__Outcome_devaluation', 'Erdeniz B__2019_substraction_CSfamiliar_CSnovel - copia', 'Aron AR__2004__Stimulus VS Positive Feedback']
left_paracingulate_gyrus	19	38	['Anggraini_2018_model_free', 'Liljeholm__2012__Disjunction test for activity that decreased in the R-O but not the C-R', 'Forstmann__2008__speed_vs_accuracy_mni_converted', 'Soares JM__2012__Stress VS control', 'Fernández-Seara MA__2009__Late learning vs early', 'Aron AR__2006__Task > control (perceptual-motor)', 'Gottfried__2003__Outcome_devaluation', 'Watson P__2018__Slips-of-action trials VS …
right_paracingulate_gyrus	17	38	['Anggraini_2018_model_free', 'Liljeholm__2012__Disjunction test for activity that decreased in the R-O but not the C-R', 'Forstmann__2008__speed_vs_accuracy_mni_converted', 'Fernández-Seara MA__2009__Late learning vs early', 'Aron AR__2006__Task > control (perceptual-motor)', 'Gottfried__2003__Outcome_devaluation', 'Watson P__2018__Slips-of-action trials VS respond-valuable', 'Steele CJ__2010__L…
left_precentral_gyrus	13	38	['Eryilmaz H__2017__Incongruent vs standard CUE', 'Anggraini_2018_model_free', 'Liljeholm__2012__Disjunction test for activity that decreased in the R-O but not the C-R', 'Soares JM__2012__Stress VS control', 'Fernández-Seara MA__2009__Late learning vs early', 'Celone KA__2011__Task > control (perceptual-motor)', 'Doll BB__2015__Correlates of model-free prediction errors signal', 'Poldrack RA__19…
right_precentral_gyrus	14	38	['Anggraini_2018_model_free', 'DeWit__2012__outcome devaluation - Negative predictors of goal-directed action', 'Liljeholm__2012__Disjunction test for activity that decreased in the R-O but not the C-R', 'Soares JM__2012__Stress VS control', 'Fernández-Seara MA__2009__Late learning vs early', 'Doll BB__2015__Correlates of model-free prediction errors signal', 'Poldrack RA__1999_Task vs control, A…
left_central_opercular_cortex	11	38	['Liljeholm__2012__Disjunction test for activity that decreased in the R-O but not the C-R', 'Soares JM__2012__Stress VS control', 'Fernández-Seara MA__2009__Late learning vs early', 'Watson P__2018__Slips-of-action trials VS respond-valuable', 'Steele CJ__2010__Late training (day 5) VS early training (day 2)', 'Doll BB__2015__Correlates of model-free prediction errors signal', 'van Steenbergen H…
right_central_opercular_cortex	5	38	['Anggraini_2018_model_free', 'Doll BB__2015__Correlates of model-free prediction errors signal', 'Brovelli__2011__habit_learning_stimulus-driven_index', 'Iaria G__2003__Task > control (perceptual-motor)_mni_converted', 'Fermin AS__2016_S3-S1&S2']
left_inferior_frontal_gyrus_pars_opercularis	7	38	['Soares JM__2012__Stress VS control', 'Fernández-Seara MA__2009__Late learning vs early', 'Watson P__2018__Slips-of-action trials VS respond-valuable', 'Celone KA__2011__Task > control (perceptual-motor)', 'Poldrack RA__1999_Task vs control, Activations', 'Poldrack RA__2001__task001_cope04_pos_vs_neg', 'Zwosta K__2018__Decrease Reward and No reward']
right_inferior_frontal_gyrus_pars_opercularis	14	38	['Eryilmaz H__2017__Incongruent vs standard CUE', 'Anggraini_2018_model_free', 'Liljeholm__2012__Disjunction test for activity that decreased in the R-O but not the C-R', 'Soares JM__2012__Stress VS control', 'Fernández-Seara MA__2009__Late learning vs early', 'Aron AR__2006__Task > control (perceptual-motor)', 'Celone KA__2011__Task > control (perceptual-motor)', 'Poldrack RA__1999_Task vs contr…
left_temporal_pole	4	38	['Steele CJ__2010__Late training (day 5) VS early training (day 2)', 'Doll BB__2015__Correlates of model-free prediction errors signal', 'Fera F__2005__Modulation by performance (accuracy) quartile 2_mni_converted', 'Poldrack RA__2001__task001_cope04_pos_vs_neg']
right_temporal_pole	5	38	['Aron AR__2006__Task > control (perceptual-motor)', 'Gottfried__2003__Outcome_devaluation', 'Watson P__2018__Slips-of-action trials VS respond-valuable', 'Steele CJ__2010__Late training (day 5) VS early training (day 2)', 'Poldrack RA__2001__task001_cope04_pos_vs_neg']
left_planum_polare	6	38	['Anggraini_2018_model_free', 'Liljeholm__2012__Disjunction test for activity that decreased in the R-O but not the C-R', 'Doll BB__2015__Correlates of model-free prediction errors signal', 'van Steenbergen H__2017__Cue-driven Action Control VS Value-driven Action Control', 'Tricomi E__2009__Late > early_mni_converted', 'Wunderlich__2012__trained_vs_planning']
right_planum_polare	4	38	['Lehéricy S__2005__Modulation by task experience', 'Doll BB__2015__Correlates of model-free prediction errors signal', 'Tricomi E__2009__Late > early_mni_converted', 'Wunderlich__2012__trained_vs_planning']
left_superior_frontal_gyrus	17	38	['Eryilmaz H__2017__Incongruent vs standard CUE', 'Anggraini_2018_model_free', 'Liljeholm__2012__Disjunction test for activity that decreased in the R-O but not the C-R', 'Soares JM__2012__Stress VS control', 'Fernández-Seara MA__2009__Late learning vs early', 'Aron AR__2006__Task > control (perceptual-motor)', 'Watson P__2018__Slips-of-action trials VS respond-valuable', 'Steele CJ__2010__Late t…
right_superior_frontal_gyrus	18	38	['Anggraini_2018_model_free', 'DeWit__2012__outcome devaluation - Negative predictors of goal-directed action', 'Liljeholm__2012__Disjunction test for activity that decreased in the R-O but not the C-R', 'Forstmann__2008__speed_vs_accuracy_mni_converted', 'Soares JM__2012__Stress VS control', 'Fernández-Seara MA__2009__Late learning vs early', 'Aron AR__2006__Task > control (perceptual-motor)', '…
left_middle_frontal_gyrus	8	38	['Eryilmaz H__2017__Incongruent vs standard CUE', 'Soares JM__2012__Stress VS control', 'Fernández-Seara MA__2009__Late learning vs early', 'Aron AR__2006__Task > control (perceptual-motor)', 'Celone KA__2011__Task > control (perceptual-motor)', 'Poldrack RA__1999_Task vs control, Activations', 'Poldrack RA__2001__task001_cope04_pos_vs_neg', 'Zwosta K__2018__Decrease Reward and No reward']
right_middle_frontal_gyrus	14	38	['DeWit__2012__outcome devaluation - Negative predictors of goal-directed action', 'Liljeholm__2012__Disjunction test for activity that decreased in the R-O but not the C-R', 'Soares JM__2012__Stress VS control', 'Fernández-Seara MA__2009__Late learning vs early', 'Aron AR__2006__Task > control (perceptual-motor)', 'Celone KA__2011__Task > control (perceptual-motor)', 'Poldrack RA__1999_Task vs c…
left_accumbens	10	38	['Eryilmaz H__2017__Incongruent vs standard CUE', 'Glascher__2010__RPE', 'Gottfried__2003__Outcome_devaluation', 'Steele CJ__2010__Late training (day 5) VS early training (day 2)', 'Lee SW__2014__Reward prediction error signal', 'Liljeholm M__2015__Modulation by correlates of devaluation insensitivity', 'Nebe S__2017__Model free reward prediction error signal', 'Aron AR__2004__Stimulus VS Positiv…
right_accumbens	7	38	['Eryilmaz H__2017__Incongruent vs standard CUE', 'Lee SW__2014__Reward prediction error signal', 'Poldrack RA__1999_Task vs control, Activations', 'Fera F__2005__Modulation by performance (accuracy) quartile 2_mni_converted', 'Nebe S__2017__Model free reward prediction error signal', 'Schwabe L__2013__Task > control (perceptual-motor)', 'Mas_Herrero_2019_RPE1']
left_frontal_operculum_cortex	7	38	['Eryilmaz H__2017__Incongruent vs standard CUE', 'Soares JM__2012__Stress VS control', 'Watson P__2018__Slips-of-action trials VS respond-valuable', 'Lee SW__2014__Reward prediction error signal', 'Brovelli__2011__habit_learning_stimulus-driven_index', 'Schwabe L__2013__Task > control (perceptual-motor)', 'Zwosta K__2018__Decrease Reward and No reward']
right_frontal_operculum_cortex	10	38	['Eryilmaz H__2017__Incongruent vs standard CUE', 'Gottfried__2003__Outcome_devaluation', 'Watson P__2018__Slips-of-action trials VS respond-valuable', 'Celone KA__2011__Task > control (perceptual-motor)', 'Brovelli__2011__habit_learning_stimulus-driven_index', 'Iaria G__2003__Task > control (perceptual-motor)_mni_converted', 'Fermin AS__2016_S3-S1&S2', 'Schwabe L__2013__Task > control (perceptua…
left_frontal_orbital_cortex	16	38	['Glascher__2010__RPE', 'Aron AR__2006__Task > control (perceptual-motor)', 'Gottfried__2003__Outcome_devaluation', 'Watson P__2018__Slips-of-action trials VS respond-valuable', 'Steele CJ__2010__Late training (day 5) VS early training (day 2)', 'Doll BB__2015__Correlates of model-free prediction errors signal', 'Lee SW__2014__Reward prediction error signal', 'Liljeholm M__2015__Modulation by cor…
right_frontal_orbital_cortex	11	38	['Eryilmaz H__2017__Incongruent vs standard CUE', 'Aron AR__2006__Task > control (perceptual-motor)', 'Gottfried__2003__Outcome_devaluation', 'Watson P__2018__Slips-of-action trials VS respond-valuable', 'Celone KA__2011__Task > control (perceptual-motor)', 'Lee SW__2014__Reward prediction error signal', 'Poldrack RA__2001__task001_cope04_pos_vs_neg', 'Nebe S__2017__Model free reward prediction e…
